# Friedreich ataxia transcriptomic dysregulation and identification of cell type-specific biomarkers: A systematic review and meta-analysis

**DOI:** 10.64898/2026.03.18.712785

**Authors:** Marnie L. Maddock, Sara Miellet, Anjila Dongol, Amy J. Hulme, Chloe K. Kennedy, Louise A. Corben, Rocio K. Finol-Urdaneta, Alberto Nettel-Aguirre, Chiara Dionisi, Martin B. Delatycki, Joel M. Gottesfeld, Massimo Pandolfo, Elisabetta Soragni, Sanjay I. Bidichandani, Jarmon G. Lees, Shiang Y. Lim, Jill S. Napierala, Marek Napierala, Mirella Dottori

## Abstract

Friedreich ataxia (FRDA) is a progressive multisystem neurodegenerative disease mostly caused by a homozygous GAA repeat expansion in the *FXN* gene, leading to deficiency of the protein frataxin. Despite ubiquitous frataxin expression, FRDA pathology is tissue-specific, disproportionately affecting dorsal root ganglia sensory neurons, dentate nuclei of the cerebellum, corticospinal tracts and cardiomyocytes. The molecular basis for this selective vulnerability remains unresolved, suggesting that cell-type specific responses to frataxin deficiency shape disease susceptibility. This incomplete understanding is compounded by the lack of molecular biomarkers that capture FRDA biology beyond frataxin deficiency, thereby limiting therapeutic development and evaluation. Here, we integrated all available human bulk RNA-seq datasets in FRDA (23 datasets across 10 cell types), spanning disease-related (cardiomyocytes, sensory neurons) and relatively FRDA-spared cell types (fibroblasts, lymphoblastoid cells) under a unified analytical framework to identify transcriptional dysregulation underlying selective vulnerability and candidate biomarkers. Meta-analysis revealed recurrent transcriptional perturbations beyond *FXN*, involving long non-coding RNAs, translational control and cytoskeletal organisation. While shared transcriptional themes were observed, the specific biological programmes engaged were strongly cell-type dependent. The top candidate biomarkers, *MYH14, MEG9,* and *MEG8* showed preferential upregulation in disease-relevant cell types including sensory neurons and cardiomyocytes, supporting their potential relevance to selective vulnerability. Therapeutic responsiveness to these candidates were assessed across RNA-seq datasets from FRDA models exposed to diverse therapeutic strategies, including epigenetic modulation and *FXN*-targeting approaches, revealing that transcriptional alterations in FRDA are pharmacologically modifiable. To facilitate transparent exploration and reuse of these findings, we developed an interactive FRDA Transcriptomic Atlas, providing a community-accessible resource for investigating gene and pathway-level dysregulation across FRDA studies: https://marniemaddock.github.io/FRDATranscriptomicAtlas/. Together, these findings implicate cell type specific transcriptional programs as potential drivers of selective vulnerability and establish a framework for prioritising biomarkers in FRDA.

**Graphical Abstract:** 
