## Supplementary File 4 for "Friedreich ataxia transcriptomic dysregulation and identification of cell type-specific biomarkers: A systematic review and meta-analysis"

Study	sample_id	case_diff_controls	FRDA_CTRL	cell_type	group	Study_Alias	Cell_line	File1	File2	File3	File4	Assumptions
Maddock	Maddock_FA1icSN_REP5	IC	CTRL	SN	Maddock_FA1icSN	FA1icSN	FA1ic	FA1ic_SensoryNeuron_REP5_S26_L004_R1_001.fastq.gz	FA1ic_SensoryNeuron_REP5_S26_L004_R2_001.fastq.gz	FA1ic_SensoryNeuron_REP5_S26_L005_R1_001.fastq.gz	FA1ic_SensoryNeuron_REP5_S26_L005_R2_001.fastq.gz
Maddock	Maddock_FA1SN_REP5	FRDA	FRDA	SN	Maddock_FA1SN	FA1SN	FA1	FA1_SensoryNeuron_REP5_S17_L004_R1_001.fastq.gz	FA1_SensoryNeuron_REP5_S17_L004_R2_001.fastq.gz	FA1_SensoryNeuron_REP5_S17_L005_R1_001.fastq.gz	FA1_SensoryNeuron_REP5_S17_L005_R2_001.fastq.gz
Maddock	Maddock_FA2icSN_REP1	IC	CTRL	SN	Maddock_FA2icSN	FA2icSN	FA2ic	FA2ic_SensoryNeuron_REP1_S30_L004_R1_001.fastq.gz	FA2ic_SensoryNeuron_REP1_S30_L004_R2_001.fastq.gz	FA2ic_SensoryNeuron_REP1_S30_L005_R1_001.fastq.gz	FA2ic_SensoryNeuron_REP1_S30_L005_R2_001.fastq.gz
Maddock	Maddock_FA2icSN_REP2	IC	CTRL	SN	Maddock_FA2icSN	FA2icSN	FA2ic	FA2ic_SensoryNeuron_REP2_S6_L004_R1_001.fastq.gz	FA2ic_SensoryNeuron_REP2_S6_L004_R2_001.fastq.gz	FA2ic_SensoryNeuron_REP2_S6_L005_R1_001.fastq.gz	FA2ic_SensoryNeuron_REP2_S6_L005_R2_001.fastq.gz
Maddock	Maddock_FA2icSN_REP3	IC	CTRL	SN	Maddock_FA2icSN	FA2icSN	FA2ic	FA2ic_SensoryNeuron_REP3_S20_L004_R1_001.fastq.gz	FA2ic_SensoryNeuron_REP3_S20_L004_R2_001.fastq.gz	FA2ic_SensoryNeuron_REP3_S20_L005_R1_001.fastq.gz	FA2ic_SensoryNeuron_REP3_S20_L005_R2_001.fastq.gz
Maddock	Maddock_FA2icSN_REP4	IC	CTRL	SN	Maddock_FA2icSN	FA2icSN	FA2ic	FA2ic_SensoryNeuron_REP4_S18_L004_R1_001.fastq.gz	FA2ic_SensoryNeuron_REP4_S18_L004_R2_001.fastq.gz	FA2ic_SensoryNeuron_REP4_S18_L005_R1_001.fastq.gz	FA2ic_SensoryNeuron_REP4_S18_L005_R2_001.fastq.gz
Maddock	Maddock_FA2icNCC_REP1	IC	CTRL	NCC	Maddock_FA2icNCC	FA2icNCC	FA2ic	FA2ic_NeuralCrest_REP1_S11_L004_R1_001.fastq.gz	FA2ic_NeuralCrest_REP1_S11_L004_R2_001.fastq.gz	FA2ic_NeuralCrest_REP1_S11_L005_R1_001.fastq.gz	FA2ic_NeuralCrest_REP1_S11_L005_R2_001.fastq.gz
Maddock	Maddock_FA2icNCC_REP2	IC	CTRL	NCC	Maddock_FA2icNCC	FA2icNCC	FA2ic	FA2ic_NeuralCrest_REP2_S25_L004_R1_001.fastq.gz	FA2ic_NeuralCrest_REP2_S25_L004_R2_001.fastq.gz	FA2ic_NeuralCrest_REP2_S25_L005_R1_001.fastq.gz	FA2ic_NeuralCrest_REP2_S25_L005_R2_001.fastq.gz
Maddock	Maddock_FA2icNCC_REP3	IC	CTRL	NCC	Maddock_FA2icNCC	FA2icNCC	FA2ic	FA2ic_NeuralCrest_REP3_S21_L004_R1_001.fastq.gz	FA2ic_NeuralCrest_REP3_S21_L004_R2_001.fastq.gz	FA2ic_NeuralCrest_REP3_S21_L005_R1_001.fastq.gz	FA2ic_NeuralCrest_REP3_S21_L005_R2_001.fastq.gz
Maddock	Maddock_FA2icNCC_REP4	IC	CTRL	NCC	Maddock_FA2icNCC	FA2icNCC	FA2ic	FA2ic_NeuralCrest_REP4_S22_L004_R1_001.fastq.gz	FA2ic_NeuralCrest_REP4_S22_L004_R2_001.fastq.gz	FA2ic_NeuralCrest_REP4_S22_L005_R1_001.fastq.gz	FA2ic_NeuralCrest_REP4_S22_L005_R2_001.fastq.gz
Maddock	Maddock_FA2icLMN_REP1	IC	CTRL	LMN	Maddock_FA2icLMN	FA2icLMN	FA2ic	FA2ic_LowerMotorNeuron_REP1_S23_L004_R1_001.fastq.gz	FA2ic_LowerMotorNeuron_REP1_S23_L004_R2_001.fastq.gz	FA2ic_LowerMotorNeuron_REP1_S23_L005_R1_001.fastq.gz	FA2ic_LowerMotorNeuron_REP1_S23_L005_R2_001.fastq.gz
Maddock	Maddock_FA2icLMN_REP2	IC	CTRL	LMN	Maddock_FA2icLMN	FA2icLMN	FA2ic	FA2ic_LowerMotorNeuron_REP2_S7_L004_R1_001.fastq.gz	FA2ic_LowerMotorNeuron_REP2_S7_L004_R2_001.fastq.gz	FA2ic_LowerMotorNeuron_REP2_S7_L005_R1_001.fastq.gz	FA2ic_LowerMotorNeuron_REP2_S7_L005_R2_001.fastq.gz
Maddock	Maddock_FA2icLMN_REP3	IC	CTRL	LMN	Maddock_FA2icLMN	FA2icLMN	FA2ic	FA2ic_LowerMotorNeuron_REP3_S15_L004_R1_001.fastq.gz	FA2ic_LowerMotorNeuron_REP3_S15_L004_R2_001.fastq.gz	FA2ic_LowerMotorNeuron_REP3_S15_L005_R1_001.fastq.gz	FA2ic_LowerMotorNeuron_REP3_S15_L005_R2_001.fastq.gz
Maddock	Maddock_FA2icLMN_REP4	IC	CTRL	LMN	Maddock_FA2icLMN	FA2icLMN	FA2ic	FA2ic_LowerMotorNeuron_REP4_S27_L004_R1_001.fastq.gz	FA2ic_LowerMotorNeuron_REP4_S27_L004_R2_001.fastq.gz	FA2ic_LowerMotorNeuron_REP4_S27_L005_R1_001.fastq.gz	FA2ic_LowerMotorNeuron_REP4_S27_L005_R2_001.fastq.gz
Maddock	Maddock_FA2SN_REP1	FRDA	FRDA	SN	Maddock_FA2SN	FA2SN	FA2	FA2_SensoryNeuron_REP1_S2_L004_R1_001.fastq.gz	FA2_SensoryNeuron_REP1_S2_L004_R2_001.fastq.gz	FA2_SensoryNeuron_REP1_S2_L005_R1_001.fastq.gz	FA2_SensoryNeuron_REP1_S2_L005_R2_001.fastq.gz
Maddock	Maddock_FA2SN_REP2	FRDA	FRDA	SN	Maddock_FA2SN	FA2SN	FA2	FA2_SensoryNeuron_REP2_S3_L004_R1_001.fastq.gz	FA2_SensoryNeuron_REP2_S3_L004_R2_001.fastq.gz	FA2_SensoryNeuron_REP2_S3_L005_R1_001.fastq.gz	FA2_SensoryNeuron_REP2_S3_L005_R2_001.fastq.gz
Maddock	Maddock_FA2SN_REP3	FRDA	FRDA	SN	Maddock_FA2SN	FA2SN	FA2	FA2_SensoryNeuron_REP3_S12_L004_R1_001.fastq.gz	FA2_SensoryNeuron_REP3_S12_L004_R2_001.fastq.gz	FA2_SensoryNeuron_REP3_S12_L005_R1_001.fastq.gz	FA2_SensoryNeuron_REP3_S12_L005_R2_001.fastq.gz
Maddock	Maddock_FA2SN_REP4	FRDA	FRDA	SN	Maddock_FA2SN	FA2SN	FA2	FA2_SensoryNeuron_REP4_S16_L004_R1_001.fastq.gz	FA2_SensoryNeuron_REP4_S16_L004_R2_001.fastq.gz	FA2_SensoryNeuron_REP4_S16_L005_R1_001.fastq.gz	FA2_SensoryNeuron_REP4_S16_L005_R2_001.fastq.gz
Maddock	Maddock_FA2NCC_REP1	FRDA	FRDA	NCC	Maddock_FA2NCC	FA2NCC	FA2	FA2_NeuralCrest_REP1_S11_L004_R1_001.fastq.gz	FA2_NeuralCrest_REP1_S11_L004_R2_001.fastq.gz	FA2_NeuralCrest_REP1_S11_L005_R1_001.fastq.gz	FA2_NeuralCrest_REP1_S11_L005_R2_001.fastq.gz
Maddock	Maddock_FA2NCC_REP2	FRDA	FRDA	NCC	Maddock_FA2NCC	FA2NCC	FA2	FA2_NeuralCrest_REP2_S25_L004_R1_001.fastq.gz	FA2_NeuralCrest_REP2_S25_L004_R2_001.fastq.gz	FA2_NeuralCrest_REP2_S25_L005_R1_001.fastq.gz	FA2_NeuralCrest_REP2_S25_L005_R2_001.fastq.gz
Maddock	Maddock_FA2NCC_REP3	FRDA	FRDA	NCC	Maddock_FA2NCC	FA2NCC	FA2	FA2_NeuralCrest_REP3_S21_L004_R1_001.fastq.gz	FA2_NeuralCrest_REP3_S21_L004_R2_001.fastq.gz	FA2_NeuralCrest_REP3_S21_L005_R1_001.fastq.gz	FA2_NeuralCrest_REP3_S21_L005_R2_001.fastq.gz
Maddock	Maddock_FA2NCC_REP4	FRDA	FRDA	NCC	Maddock_FA2NCC	FA2NCC	FA2	FA2_NeuralCrest_REP4_S22_L004_R1_001.fastq.gz	FA2_NeuralCrest_REP4_S22_L004_R2_001.fastq.gz	FA2_NeuralCrest_REP4_S22_L005_R1_001.fastq.gz	FA2_NeuralCrest_REP4_S22_L005_R2_001.fastq.gz
Maddock	Maddock_FA2LMN_REP1	FRDA	FRDA	LMN	Maddock_FA2LMN	FA2LMN	FA2	FA2_LowerMotorNeuron_REP1_S8_L004_R1_001.fastq.gz	FA2_LowerMotorNeuron_REP1_S8_L004_R2_001.fastq.gz	FA2_LowerMotorNeuron_REP1_S8_L005_R1_001.fastq.gz	FA2_LowerMotorNeuron_REP1_S8_L005_R2_001.fastq.gz
Maddock	Maddock_FA2LMN_REP2	FRDA	FRDA	LMN	Maddock_FA2LMN	FA2LMN	FA2	FA2_LowerMotorNeuron_REP2_S29_L004_R1_001.fastq.gz	FA2_LowerMotorNeuron_REP2_S29_L004_R2_001.fastq.gz	FA2_LowerMotorNeuron_REP2_S29_L005_R1_001.fastq.gz	FA2_LowerMotorNeuron_REP2_S29_L005_R2_001.fastq.gz
Maddock	Maddock_FA2LMN_REP3	FRDA	FRDA	LMN	Maddock_FA2LMN	FA2LMN	FA2	FA2_LowerMotorNeuron_REP3_S19_L004_R1_001.fastq.gz	FA2_LowerMotorNeuron_REP3_S19_L004_R2_001.fastq.gz	FA2_LowerMotorNeuron_REP3_S19_L005_R1_001.fastq.gz	FA2_LowerMotorNeuron_REP3_S19_L005_R2_001.fastq.gz
Maddock	Maddock_FA2LMN_REP4	FRDA	FRDA	LMN	Maddock_FA2LMN	FA2LMN	FA2	FA2_LowerMotorNeuron_REP4_S28_L004_R1_001.fastq.gz	FA2_LowerMotorNeuron_REP4_S28_L004_R2_001.fastq.gz	FA2_LowerMotorNeuron_REP4_S28_L005_R1_001.fastq.gz	FA2_LowerMotorNeuron_REP4_S28_L005_R2_001.fastq.gz
Maddock	Maddock_FA1icSN_REP2	IC	CTRL	SN	Maddock_FA1icSN	FA1icSN	FA1ic	FA1ic_SensoryNeuron_REP2_S6_L005_R1_001.fastq.gz	FA1ic_SensoryNeuron_REP2_S6_L005_R2_001.fastq.gz	FA1ic_SensoryNeuron_REP2_S6_L006_R1_001.fastq.gz	FA1ic_SensoryNeuron_REP2_S6_L006_R2_001.fastq.gz
Maddock	Maddock_FA1icSN_REP3	IC	CTRL	SN	Maddock_FA1icSN	FA1icSN	FA1ic	FA1ic_SensoryNeuron_REP3_S7_L005_R1_001.fastq.gz	FA1ic_SensoryNeuron_REP3_S7_L005_R2_001.fastq.gz	FA1ic_SensoryNeuron_REP3_S7_L006_R1_001.fastq.gz	FA1ic_SensoryNeuron_REP3_S7_L006_R2_001.fastq.gz
Maddock	Maddock_FA1icSN_REP4	IC	CTRL	SN	Maddock_FA1icSN	FA1icSN	FA1ic	FA1ic_SensoryNeuron_REP4_S8_L005_R1_001.fastq.gz	FA1ic_SensoryNeuron_REP4_S8_L005_R2_001.fastq.gz	FA1ic_SensoryNeuron_REP4_S8_L006_R1_001.fastq.gz	FA1ic_SensoryNeuron_REP4_S8_L006_R2_001.fastq.gz
Maddock	Maddock_FA1icSN_REP1	IC	CTRL	SN	Maddock_FA1icSN	FA1icSN	FA1ic	FA1ic_SensoryNeuron_REP1_S9_L005_R1_001.fastq.gz	FA1ic_SensoryNeuron_REP1_S9_L005_R2_001.fastq.gz	FA1ic_SensoryNeuron_REP1_S9_L006_R1_001.fastq.gz	FA1ic_SensoryNeuron_REP1_S9_L006_R2_001.fastq.gz
Maddock	Maddock_FA1SN_REP2	FRDA	FRDA	SN	Maddock_FA1SN	FA1SN	FA1	FA1_SensoryNeuron_REP2_S2_L005_R1_001.fastq.gz	FA1_SensoryNeuron_REP2_S2_L005_R2_001.fastq.gz	FA1_SensoryNeuron_REP2_S2_L006_R1_001.fastq.gz	FA1_SensoryNeuron_REP2_S2_L006_R2_001.fastq.gz
Maddock	Maddock_FA1SN_REP3	FRDA	FRDA	SN	Maddock_FA1SN	FA1SN	FA1	FA1_SensoryNeuron_REP3_S3_L005_R1_001.fastq.gz	FA1_SensoryNeuron_REP3_S3_L005_R2_001.fastq.gz	FA1_SensoryNeuron_REP3_S3_L006_R1_001.fastq.gz	FA1_SensoryNeuron_REP3_S3_L006_R2_001.fastq.gz
Maddock	Maddock_FA1SN_REP4	FRDA	FRDA	SN	Maddock_FA1SN	FA1SN	FA1	FA1_SensoryNeuron_REP4_S4_L005_R1_001.fastq.gz	FA1_SensoryNeuron_REP4_S4_L005_R2_001.fastq.gz	FA1_SensoryNeuron_REP4_S4_L006_R1_001.fastq.gz	FA1_SensoryNeuron_REP4_S4_L006_R2_001.fastq.gz
Maddock	Maddock_FA1SN_REP1	FRDA	FRDA	SN	Maddock_FA1SN	FA1SN	FA1	FA1_SensoryNeuron_REP1_S5_L005_R1_001.fastq.gz	FA1_SensoryNeuron_REP1_S5_L005_R2_001.fastq.gz	FA1_SensoryNeuron_REP1_S5_L006_R1_001.fastq.gz	FA1_SensoryNeuron_REP1_S5_L006_R2_001.fastq.gz
Maddock	Maddock_FA1NCC_REP1	FRDA	FRDA	NCC	Maddock_FA1NCC	FA1NCC	FA1	FA1_NeuralCrest_REP1_S16_L005_R1_001.fastq.gz	FA1_NeuralCrest_REP1_S16_L005_R2_001.fastq.gz	FA1_NeuralCrest_REP1_S16_L006_R1_001.fastq.gz	FA1_NeuralCrest_REP1_S16_L006_R2_001.fastq.gz
Maddock	Maddock_FA1NCC_REP2	FRDA	FRDA	NCC	Maddock_FA1NCC	FA1NCC	FA1	FA1_NeuralCrest_REP2_S17_L005_R1_001.fastq.gz	FA1_NeuralCrest_REP2_S17_L005_R2_001.fastq.gz	FA1_NeuralCrest_REP2_S17_L006_R1_001.fastq.gz	FA1_NeuralCrest_REP2_S17_L006_R2_001.fastq.gz
Maddock	Maddock_FA1NCC_REP3	FRDA	FRDA	NCC	Maddock_FA1NCC	FA1NCC	FA1	FA1_NeuralCrest_REP3_S18_L005_R1_001.fastq.gz	FA1_NeuralCrest_REP3_S18_L005_R2_001.fastq.gz	FA1_NeuralCrest_REP3_S18_L006_R1_001.fastq.gz	FA1_NeuralCrest_REP3_S18_L006_R2_001.fastq.gz
Maddock	Maddock_FA1NCC_REP4	FRDA	FRDA	NCC	Maddock_FA1NCC	FA1NCC	FA1	FA1_NeuralCrest_REP4_S19_L005_R1_001.fastq.gz	FA1_NeuralCrest_REP4_S19_L005_R2_001.fastq.gz	FA1_NeuralCrest_REP4_S19_L006_R1_001.fastq.gz	FA1_NeuralCrest_REP4_S19_L006_R2_001.fastq.gz
Maddock	Maddock_FA1NCC_REP5	FRDA	FRDA	NCC	Maddock_FA1NCC	FA1NCC	FA1	FA1_NeuralCrest_REP5_S20_L005_R1_001.fastq.gz	FA1_NeuralCrest_REP5_S20_L005_R2_001.fastq.gz	FA1_NeuralCrest_REP5_S20_L006_R1_001.fastq.gz	FA1_NeuralCrest_REP5_S20_L006_R2_001.fastq.gz
Maddock	Maddock_FA1icNCC_REP1	IC	CTRL	NCC	Maddock_FA1icNCC	FA1icNCC	FA1ic	FA1ic_NeuralCrest_REP1_S12_L005_R1_001.fastq.gz	FA1ic_NeuralCrest_REP1_S12_L005_R2_001.fastq.gz	FA1ic_NeuralCrest_REP1_S12_L006_R1_001.fastq.gz	FA1ic_NeuralCrest_REP1_S12_L006_R2_001.fastq.gz
Maddock	Maddock_FA1icNCC_REP2	IC	CTRL	NCC	Maddock_FA1icNCC	FA1icNCC	FA1ic	FA1ic_NeuralCrest_REP2_S13_L005_R1_001.fastq.gz	FA1ic_NeuralCrest_REP2_S13_L005_R2_001.fastq.gz	FA1ic_NeuralCrest_REP2_S13_L006_R1_001.fastq.gz	FA1ic_NeuralCrest_REP2_S13_L006_R2_001.fastq.gz
Maddock	Maddock_FA1icNCC_REP3	IC	CTRL	NCC	Maddock_FA1icNCC	FA1icNCC	FA1ic	FA1ic_NeuralCrest_REP3_S14_L005_R1_001.fastq.gz	FA1ic_NeuralCrest_REP3_S14_L005_R2_001.fastq.gz	FA1ic_NeuralCrest_REP3_S14_L006_R1_001.fastq.gz	FA1ic_NeuralCrest_REP3_S14_L006_R2_001.fastq.gz
Maddock	Maddock_FA1icNCC_REP4	IC	CTRL	NCC	Maddock_FA1icNCC	FA1icNCC	FA1ic	FA1ic_NeuralCrest_REP4_S15_L005_R1_001.fastq.gz	FA1ic_NeuralCrest_REP4_S15_L005_R2_001.fastq.gz	FA1ic_NeuralCrest_REP4_S15_L006_R1_001.fastq.gz	FA1ic_NeuralCrest_REP4_S15_L006_R2_001.fastq.gz
Erwin	Erwin_FRDA_REP1	FRDA	FRDA	LCL	Erwin_FRDA	GM15850	GM15850	SRR5627070.fastq.gz
Erwin	Erwin_FRDA_REP2	FRDA	FRDA	LCL	Erwin_FRDA	GM15850	GM15850	SRR5627071.fastq.gz
Erwin	Erwin_FRDA_REP3	FRDA	FRDA	LCL	Erwin_FRDA	GM15850	GM15850	SRR5627072.fastq.gz
Erwin	Erwin_FRDA_REP4	FRDA	FRDA	LCL	Erwin_FRDA	GM15850	GM15850	SRR5627073.fastq.gz
Erwin	Erwin_CTRL_REP1	CTRL	CTRL	LCL	Erwin_CTRL	GM15851	GM15851	SRR5627074.fastq.gz
Erwin	Erwin_CTRL_REP2	CTRL	CTRL	LCL	Erwin_CTRL	GM15851	GM15851	SRR5627075.fastq.gz
Erwin	Erwin_CTRL_REP3	CTRL	CTRL	LCL	Erwin_CTRL	GM15851	GM15851	SRR5627076.fastq.gz
Erwin	Erwin_CTRL_REP4	CTRL	CTRL	LCL	Erwin_CTRL	GM15851	GM15851	SRR5627077.fastq.gz
Lees	Lees_FA1CM_REP1	FRDA	FRDA	CM	Lees_FA1CM	FA1	FA1	SRR35033882_1.fastq.gz	SRR35033882_2.fastq.gz
Lees	Lees_FA1CM_REP2	FRDA	FRDA	CM	Lees_FA1CM	FA1	FA1	SRR35033881_1.fastq.gz	SRR35033881_2.fastq.gz
Lees	Lees_FA1CM_REP3	FRDA	FRDA	CM	Lees_FA1CM	FA1	FA1	SRR35033878_1.fastq.gz	SRR35033878_2.fastq.gz
Lees	Lees_FA1icCM_REP1	IC	CTRL	CM	Lees_FA1icCM	FA1ic	FA1ic	SRR35033877_1.fastq.gz	SRR35033877_2.fastq.gz
Lees	Lees_FA1icCM_REP2	IC	CTRL	CM	Lees_FA1icCM	FA1ic	FA1ic	SRR35033879_1.fastq.gz	SRR35033879_2.fastq.gz
Lees	Lees_FA1icCM_REP3	IC	CTRL	CM	Lees_FA1icCM	FA1ic	FA1ic	SRR35033876_1.fastq.gz	SRR35033876_2.fastq.gz
Lees	Lees_FA2CM_REP1	FRDA	FRDA	CM	Lees_FA2CM	FA2	FA2	SRR35033880_1.fastq.gz	SRR35033880_2.fastq.gz
Lees	Lees_FA2CM_REP2	FRDA	FRDA	CM	Lees_FA2CM	FA2	FA2	SRR35033875_1.fastq.gz	SRR35033875_2.fastq.gz
Lees	Lees_FA2CM_REP3	FRDA	FRDA	CM	Lees_FA2CM	FA2	FA2	SRR35033874_1.fastq.gz	SRR35033874_2.fastq.gz
Lees	Lees_FA2icCM_REP1	IC	CTRL	CM	Lees_FA2icCM	FA2ic	FA2ic	SRR35033871_1.fastq.gz	SRR35033871_2.fastq.gz
Lees	Lees_FA2icCM_REP2	IC	CTRL	CM	Lees_FA2icCM	FA2ic	FA2ic	SRR35033870_1.fastq.gz	SRR35033870_2.fastq.gz
Lees	Lees_FA2icCM_REP3	IC	CTRL	CM	Lees_FA2icCM	FA2ic	FA2ic	SRR35033872_1.fastq.gz	SRR35033872_2.fastq.gz
Lees	Lees_FA3CM_REP1	FRDA	FRDA	CM	Lees_FA3CM	FA3	FA3	SRR35033869_1.fastq.gz	SRR35033869_2.fastq.gz
Lees	Lees_FA3CM_REP2	FRDA	FRDA	CM	Lees_FA3CM	FA3	FA3	SRR35033873_1.fastq.gz	SRR35033873_2.fastq.gz
Lees	Lees_FA3CM_REP3	FRDA	FRDA	CM	Lees_FA3CM	FA3	FA3	SRR35033868_1.fastq.gz	SRR35033868_2.fastq.gz
Lees	Lees_FA3icCM_REP1	IC	CTRL	CM	Lees_FA3icCM	FA3ic	FA3ic	SRR35033867_1.fastq.gz	SRR35033867_2.fastq.gz
Lees	Lees_FA3icCM_REP2	IC	CTRL	CM	Lees_FA3icCM	FA3ic	FA3ic	SRR35033866_1.fastq.gz	SRR35033866_2.fastq.gz
Lees	Lees_FA3icCM_REP3	IC	CTRL	CM	Lees_FA3icCM	FA3ic	FA3ic	SRR35033865_1.fastq.gz	SRR35033865_2.fastq.gz
Napierala	Napierala_CTRL_REP1	CTRL	CTRL	Fibro	Napierala_CTRL	C1650	C1650	SRR6078274_GSM2794401_C1650_Homo_sapiens_RNA-Seq_1.fastq.gz	SRR6078274_GSM2794401_C1650_Homo_sapiens_RNA-Seq_2.fastq.gz
Napierala	Napierala_CTRL_REP2	CTRL	CTRL	Fibro	Napierala_CTRL	C2036	C2036	SRR6078275_GSM2794402_C2036_Homo_sapiens_RNA-Seq_1.fastq.gz	SRR6078275_GSM2794402_C2036_Homo_sapiens_RNA-Seq_2.fastq.gz
Napierala	Napierala_CTRL_REP3	CTRL	CTRL	Fibro	Napierala_CTRL	C2153	C2153	SRR6078276_GSM2794403_C2153_Homo_sapiens_RNA-Seq_1.fastq.gz	SRR6078276_GSM2794403_C2153_Homo_sapiens_RNA-Seq_2.fastq.gz
Napierala	Napierala_CTRL_REP4	CTRL	CTRL	Fibro	Napierala_CTRL	C2169	C2169	SRR6078277_GSM2794404_C2169_Homo_sapiens_RNA-Seq_1.fastq.gz	SRR6078277_GSM2794404_C2169_Homo_sapiens_RNA-Seq_2.fastq.gz
Napierala	Napierala_CTRL_REP5	CTRL	CTRL	Fibro	Napierala_CTRL	C21808	C21808	SRR6078278_GSM2794405_C21808_Homo_sapiens_RNA-Seq_1.fastq.gz	SRR6078278_GSM2794405_C21808_Homo_sapiens_RNA-Seq_2.fastq.gz
Napierala	Napierala_CTRL_REP6	CTRL	CTRL	Fibro	Napierala_CTRL	C2671	C2671	SRR6078279_GSM2794406_C2671_Homo_sapiens_RNA-Seq_1.fastq.gz	SRR6078279_GSM2794406_C2671_Homo_sapiens_RNA-Seq_2.fastq.gz
Napierala	Napierala_CTRL_REP7	CTRL	CTRL	Fibro	Napierala_CTRL	C288	C288	SRR6078280_GSM2794407_C288_Homo_sapiens_RNA-Seq_1.fastq.gz	SRR6078280_GSM2794407_C288_Homo_sapiens_RNA-Seq_2.fastq.gz
Napierala	Napierala_CTRL_REP8	CTRL	CTRL	Fibro	Napierala_CTRL	C3348	C3348	SRR6078281_GSM2794408_C3348_Homo_sapiens_RNA-Seq_1.fastq.gz	SRR6078281_GSM2794408_C3348_Homo_sapiens_RNA-Seq_2.fastq.gz
Napierala	Napierala_CTRL_REP9	CTRL	CTRL	Fibro	Napierala_CTRL	C3652	C3652	SRR6078282_GSM2794409_C3652_Homo_sapiens_RNA-Seq_1.fastq.gz	SRR6078282_GSM2794409_C3652_Homo_sapiens_RNA-Seq_2.fastq.gz
Napierala	Napierala_CTRL_REP10	CTRL	CTRL	Fibro	Napierala_CTRL	C3956	C3956	SRR6078283_GSM2794410_C3956_Homo_sapiens_RNA-Seq_1.fastq.gz	SRR6078283_GSM2794410_C3956_Homo_sapiens_RNA-Seq_2.fastq.gz
Napierala	Napierala_CTRL_REP11	CTRL	CTRL	Fibro	Napierala_CTRL	C5879	C5879	SRR6078284_GSM2794411_C5879_Homo_sapiens_RNA-Seq_1.fastq.gz	SRR6078284_GSM2794411_C5879_Homo_sapiens_RNA-Seq_2.fastq.gz
Napierala	Napierala_CTRL_REP12	CTRL	CTRL	Fibro	Napierala_CTRL	C7492	C7492	SRR6078285_GSM2794412_C7492_Homo_sapiens_RNA-Seq_1.fastq.gz	SRR6078285_GSM2794412_C7492_Homo_sapiens_RNA-Seq_2.fastq.gz
Napierala	Napierala_CTRL_REP13	CTRL	CTRL	Fibro	Napierala_CTRL	C7522	C7522	SRR6078286_GSM2794413_C7522_Homo_sapiens_RNA-Seq_1.fastq.gz	SRR6078286_GSM2794413_C7522_Homo_sapiens_RNA-Seq_2.fastq.gz
Napierala	Napierala_CTRL_REP14	CTRL	CTRL	Fibro	Napierala_CTRL	C7525	C7525	SRR6078287_GSM2794414_C7525_Homo_sapiens_RNA-Seq_1.fastq.gz	SRR6078287_GSM2794414_C7525_Homo_sapiens_RNA-Seq_2.fastq.gz
Napierala	Napierala_CTRL_REP15	CTRL	CTRL	Fibro	Napierala_CTRL	C8399	C8399	SRR6078288_GSM2794415_C8399_Homo_sapiens_RNA-Seq_1.fastq.gz	SRR6078288_GSM2794415_C8399_Homo_sapiens_RNA-Seq_2.fastq.gz
Napierala	Napierala_CTRL_REP16	CTRL	CTRL	Fibro	Napierala_CTRL	C_UF	C_UF	SRR6078289_GSM2794416_C_UF_Homo_sapiens_RNA-Seq_1.fastq.gz	SRR6078289_GSM2794416_C_UF_Homo_sapiens_RNA-Seq_2.fastq.gz
Napierala	Napierala_CTRL_REP17	CTRL	CTRL	Fibro	Napierala_CTRL	C_UM	C_UM	SRR6078290_GSM2794417_C_UM_Homo_sapiens_RNA-Seq_1.fastq.gz	SRR6078290_GSM2794417_C_UM_Homo_sapiens_RNA-Seq_2.fastq.gz
Napierala	Napierala_FRDA_REP1	FRDA	FRDA	Fibro	Napierala_FRDA	F130	F130	SRR6078291_GSM2794418_F130_Homo_sapiens_RNA-Seq_1.fastq.gz	SRR6078291_GSM2794418_F130_Homo_sapiens_RNA-Seq_2.fastq.gz
Napierala	Napierala_FRDA_REP2	FRDA	FRDA	Fibro	Napierala_FRDA	F156	F156	SRR6078292_GSM2794419_F156_Homo_sapiens_RNA-Seq_1.fastq.gz	SRR6078292_GSM2794419_F156_Homo_sapiens_RNA-Seq_2.fastq.gz
Napierala	Napierala_FRDA_REP3	FRDA	FRDA	Fibro	Napierala_FRDA	F188	F188	SRR6078293_GSM2794420_F188_Homo_sapiens_RNA-Seq_1.fastq.gz	SRR6078293_GSM2794420_F188_Homo_sapiens_RNA-Seq_2.fastq.gz
Napierala	Napierala_FRDA_REP4	FRDA	FRDA	Fibro	Napierala_FRDA	F203	F203	SRR6078294_GSM2794421_F203_Homo_sapiens_RNA-Seq_1.fastq.gz	SRR6078294_GSM2794421_F203_Homo_sapiens_RNA-Seq_2.fastq.gz
Napierala	Napierala_FRDA_REP5	FRDA	FRDA	Fibro	Napierala_FRDA	F281	F281	SRR6078295_GSM2794422_F281_Homo_sapiens_RNA-Seq_1.fastq.gz	SRR6078295_GSM2794422_F281_Homo_sapiens_RNA-Seq_2.fastq.gz
Napierala	Napierala_FRDA_REP6	FRDA	FRDA	Fibro	Napierala_FRDA	F3665	F3665	SRR6078296_GSM2794423_F3665_Homo_sapiens_RNA-Seq_1.fastq.gz	SRR6078296_GSM2794423_F3665_Homo_sapiens_RNA-Seq_2.fastq.gz
Napierala	Napierala_FRDA_REP7	FRDA	FRDA	Fibro	Napierala_FRDA	F4078	F4078	SRR6078297_GSM2794424_F4078_Homo_sapiens_RNA-Seq_1.fastq.gz	SRR6078297_GSM2794424_F4078_Homo_sapiens_RNA-Seq_2.fastq.gz
Napierala	Napierala_FRDA_REP8	FRDA	FRDA	Fibro	Napierala_FRDA	F4192	F4192	SRR6078298_GSM2794425_F4192_Homo_sapiens_RNA-Seq_1.fastq.gz	SRR6078298_GSM2794425_F4192_Homo_sapiens_RNA-Seq_2.fastq.gz
Napierala	Napierala_FRDA_REP9	FRDA	FRDA	Fibro	Napierala_FRDA	F4230	F4230	SRR6078299_GSM2794426_F4230_Homo_sapiens_RNA-Seq_1.fastq.gz	SRR6078299_GSM2794426_F4230_Homo_sapiens_RNA-Seq_2.fastq.gz
Napierala	Napierala_FRDA_REP10	FRDA	FRDA	Fibro	Napierala_FRDA	F4259	F4259	SRR6078300_GSM2794427_F4259_Homo_sapiens_RNA-Seq_1.fastq.gz	SRR6078300_GSM2794427_F4259_Homo_sapiens_RNA-Seq_2.fastq.gz
Napierala	Napierala_FRDA_REP11	FRDA	FRDA	Fibro	Napierala_FRDA	F4497	F4497	SRR6078301_GSM2794428_F4497_Homo_sapiens_RNA-Seq_1.fastq.gz	SRR6078301_GSM2794428_F4497_Homo_sapiens_RNA-Seq_2.fastq.gz
Napierala	Napierala_FRDA_REP12	FRDA	FRDA	Fibro	Napierala_FRDA	F4509	F4509	SRR6078302_GSM2794429_F4509_Homo_sapiens_RNA-Seq_1.fastq.gz	SRR6078302_GSM2794429_F4509_Homo_sapiens_RNA-Seq_2.fastq.gz
Napierala	Napierala_FRDA_REP13	FRDA	FRDA	Fibro	Napierala_FRDA	F4627	F4627	SRR6078303_GSM2794430_F4627_Homo_sapiens_RNA-Seq_1.fastq.gz	SRR6078303_GSM2794430_F4627_Homo_sapiens_RNA-Seq_2.fastq.gz
Napierala	Napierala_FRDA_REP14	FRDA	FRDA	Fibro	Napierala_FRDA	F4654	F4654	SRR6078304_GSM2794431_F4654_Homo_sapiens_RNA-Seq_1.fastq.gz	SRR6078304_GSM2794431_F4654_Homo_sapiens_RNA-Seq_2.fastq.gz
Napierala	Napierala_FRDA_REP15	FRDA	FRDA	Fibro	Napierala_FRDA	F4675	F4675	SRR6078305_GSM2794432_F4675_Homo_sapiens_RNA-Seq_1.fastq.gz	SRR6078305_GSM2794432_F4675_Homo_sapiens_RNA-Seq_2.fastq.gz
Napierala	Napierala_FRDA_REP16	FRDA	FRDA	Fibro	Napierala_FRDA	F66	F66	SRR6078306_GSM2794433_F66_Homo_sapiens_RNA-Seq_1.fastq.gz	SRR6078306_GSM2794433_F66_Homo_sapiens_RNA-Seq_2.fastq.gz
Napierala	Napierala_FRDA_REP17	FRDA	FRDA	Fibro	Napierala_FRDA	F68	F68	SRR6078307_GSM2794434_F68_Homo_sapiens_RNA-Seq_1.fastq.gz	SRR6078307_GSM2794434_F68_Homo_sapiens_RNA-Seq_2.fastq.gz
Napierala	Napierala_FRDA_REP18	FRDA	FRDA	Fibro	Napierala_FRDA	F88	F88	SRR6078308_GSM2794435_F88_Homo_sapiens_RNA-Seq_1.fastq.gz	SRR6078308_GSM2794435_F88_Homo_sapiens_RNA-Seq_2.fastq.gz
Mishra	Mishra_FRDA_223_REP1	FRDA	FRDA	Neuron	Mishra_FRDA_223	223_FRDA_unedited	GM16223	SRR26318728_GSM7831793_2wk_iPSC_derived_neuron_patient_line_223_FRDA_unedited_replicate_1_batch_1_2wk-223_unedited-1_Homo_sapiens_RNA-Seq_1.fastq.gz	SRR26318728_GSM7831793_2wk_iPSC_derived_neuron_patient_line_223_FRDA_unedited_replicate_1_batch_1_2wk-223_unedited-1_Homo_sapiens_RNA-Seq_2.fastq.gz
Mishra	Mishra_FRDA_223_REP2	FRDA	FRDA	Neuron	Mishra_FRDA_223	223_FRDA_unedited	GM16223	SRR26318727_GSM7831794_2wk_iPSC_derived_neuron_patient_line_223_FRDA_unedited_replicate_2_batch_1_2wk-223_unedited-2_Homo_sapiens_RNA-Seq_1.fastq.gz	SRR26318727_GSM7831794_2wk_iPSC_derived_neuron_patient_line_223_FRDA_unedited_replicate_2_batch_1_2wk-223_unedited-2_Homo_sapiens_RNA-Seq_2.fastq.gz
Mishra	Mishra_FRDA_223_REP3	FRDA	FRDA	Neuron	Mishra_FRDA_223	223_FRDA_unedited	GM16223	SRR26318743_GSM7831778_2wk_iPSC_derived_neuron_patient_line_223_FRDA_unedited_replicate_2_batch_2_2wk-223_unedited-2b2_Homo_sapiens_RNA-Seq_1.fastq.gz	SRR26318743_GSM7831778_2wk_iPSC_derived_neuron_patient_line_223_FRDA_unedited_replicate_2_batch_2_2wk-223_unedited-2b2_Homo_sapiens_RNA-Seq_2.fastq.gz
Mishra	Mishra_FRDA_223_REP4	FRDA	FRDA	Neuron	Mishra_FRDA_223	223_FRDA_unedited	GM16223	SRR26318744_GSM7831777_2wk_iPSC_derived_neuron_patient_line_223_FRDA_unedited_replicate_1_batch_2_2wk-223_unedited-1b2_Homo_sapiens_RNA-Seq_1.fastq.gz	SRR26318744_GSM7831777_2wk_iPSC_derived_neuron_patient_line_223_FRDA_unedited_replicate_1_batch_2_2wk-223_unedited-1b2_Homo_sapiens_RNA-Seq_2.fastq.gz
Mishra	Mishra_FRDA_850_REP1	FRDA	FRDA	Neuron	Mishra_FRDA_850	850_FRDA_unedited	GM15850	SRR26318740_GSM7831781_2wk_iPSC_derived_neuron_patient_line_850_FRDA_unedited_replicate_1_batch_2_2wk-850-_UE-1b2_Homo_sapiens_RNA-Seq_1.fastq.gz	SRR26318740_GSM7831781_2wk_iPSC_derived_neuron_patient_line_850_FRDA_unedited_replicate_1_batch_2_2wk-850-_UE-1b2_Homo_sapiens_RNA-Seq_2.fastq.gz
Mishra	Mishra_FRDA_850_REP2	FRDA	FRDA	Neuron	Mishra_FRDA_850	850_FRDA_unedited	GM15850	SRR26318739_GSM7831782_2wk_iPSC_derived_neuron_patient_line_850_FRDA_unedited_replicate_2_batch_2_2wk-850-_UE-2b2_Homo_sapiens_RNA-Seq_1.fastq.gz	SRR26318739_GSM7831782_2wk_iPSC_derived_neuron_patient_line_850_FRDA_unedited_replicate_2_batch_2_2wk-850-_UE-2b2_Homo_sapiens_RNA-Seq_2.fastq.gz
Mishra	Mishra_FRDA_FF1_REP1	FRDA	FRDA	Neuron	Mishra_FRDA_FF1	FF1_FRDA_edited	GM03816	SRR26318723_GSM7831797_2wk_iPSC_derived_neuron_patient_line_FF1_FRDA_edited_replicate_1_batch_1_2wk-FF-1_-1_Homo_sapiens_RNA-Seq_1.fastq.gz	SRR26318723_GSM7831797_2wk_iPSC_derived_neuron_patient_line_FF1_FRDA_edited_replicate_1_batch_1_2wk-FF-1_-1_Homo_sapiens_RNA-Seq_2.fastq.gz		Assume FF1_FRDA_edited "edited" is a typo and this is unedited FF1 line. Its isogenic line E35 is below as E25_FRDA_edited
Mishra	Mishra_FRDA_FF1_REP2	FRDA	FRDA	Neuron	Mishra_FRDA_FF1	FF1_FRDA_edited	GM03816	SRR26318722_GSM7831798_2wk_iPSC_derived_neuron_patient_line_FF1_FRDA_edited_replicate_2_batch_1_2wk-FF-1_-2_Homo_sapiens_RNA-Seq_1.fastq.gz	SRR26318722_GSM7831798_2wk_iPSC_derived_neuron_patient_line_FF1_FRDA_edited_replicate_2_batch_1_2wk-FF-1_-2_Homo_sapiens_RNA-Seq_2.fastq.gz		Assume FF1_FRDA_edited "edited" is a typo and this is unedited FF1 line. Its isogenic line E35 is below as E25_FRDA_edited
Mishra	Mishra_FRDA_FF1_REP3	FRDA	FRDA	Neuron	Mishra_FRDA_FF1	FF1_FRDA_edited	GM03816	SRR26318735_GSM7831785_2wk_iPSC_derived_neuron_patient_line_FF1_FRDA_edited_replicate_1_batch_2_2wk-FF-1_-1b2_Homo_sapiens_RNA-Seq_1.fastq.gz	SRR26318735_GSM7831785_2wk_iPSC_derived_neuron_patient_line_FF1_FRDA_edited_replicate_1_batch_2_2wk-FF-1_-1b2_Homo_sapiens_RNA-Seq_2.fastq.gz		Assume FF1_FRDA_edited "edited" is a typo and this is unedited FF1 line. Its isogenic line E35 is below as E25_FRDA_edited
Mishra	Mishra_FRDA_FF1_REP4	FRDA	FRDA	Neuron	Mishra_FRDA_FF1	FF1_FRDA_edited	GM03816	SRR26318734_GSM7831786_2wk_iPSC_derived_neuron_patient_line_FF1_FRDA_edited_replicate_2_batch_2_2wk-FF-1_-2b2_Homo_sapiens_RNA-Seq_1.fastq.gz	SRR26318734_GSM7831786_2wk_iPSC_derived_neuron_patient_line_FF1_FRDA_edited_replicate_2_batch_2_2wk-FF-1_-2b2_Homo_sapiens_RNA-Seq_2.fastq.gz		Assume FF1_FRDA_edited "edited" is a typo and this is unedited FF1 line. Its isogenic line E35 is below as E25_FRDA_edited
Mishra	Mishra_FRDA_FF2_REP1	FRDA	FRDA	Neuron	Mishra_FRDA_FF2	FF2_FRDA_unedited	GM23913	SRR26318720_GSM7831801_2wk_iPSC_derived_neuron_patient_line_FF2_FRDA_unedited_replicate_1_batch_1_2-wk-FF2-unedited_-1_Homo_sapiens_RNA-Seq_1.fastq.gz	SRR26318720_GSM7831801_2wk_iPSC_derived_neuron_patient_line_FF2_FRDA_unedited_replicate_1_batch_1_2-wk-FF2-unedited_-1_Homo_sapiens_RNA-Seq_2.fastq.gz
Mishra	Mishra_FRDA_FF2_REP2	FRDA	FRDA	Neuron	Mishra_FRDA_FF2	FF2_FRDA_unedited	GM23913	SRR26318719_GSM7831802_2wk_iPSC_derived_neuron_patient_line_FF2_FRDA_unedited_replicate_2_batch_1_2-wk-FF2-unedited_-2_Homo_sapiens_RNA-Seq_1.fastq.gz	SRR26318719_GSM7831802_2wk_iPSC_derived_neuron_patient_line_FF2_FRDA_unedited_replicate_2_batch_1_2-wk-FF2-unedited_-2_Homo_sapiens_RNA-Seq_2.fastq.gz
Mishra	Mishra_FRDA_FF2_REP3	FRDA	FRDA	Neuron	Mishra_FRDA_FF2	FF2_FRDA_unedited	GM23913	SRR26318732_GSM7831789_2wk_iPSC_derived_neuron_patient_line_FF2_FRDA_unedited_replicate_1_batch_2_2-wk-FF2-unedited_-1b2_Homo_sapiens_RNA-Seq_1.fastq.gz	SRR26318732_GSM7831789_2wk_iPSC_derived_neuron_patient_line_FF2_FRDA_unedited_replicate_1_batch_2_2-wk-FF2-unedited_-1b2_Homo_sapiens_RNA-Seq_2.fastq.gz
Mishra	Mishra_FRDA_FF2_REP4	FRDA	FRDA	Neuron	Mishra_FRDA_FF2	FF2_FRDA_unedited	GM23913	SRR26318731_GSM7831790_2wk_iPSC_derived_neuron_patient_line_FF2_FRDA_unedited_replicate_2_batch_2_2-wk-FF2-unedited_-2b2_Homo_sapiens_RNA-Seq_1.fastq.gz	SRR26318731_GSM7831790_2wk_iPSC_derived_neuron_patient_line_FF2_FRDA_unedited_replicate_2_batch_2_2-wk-FF2-unedited_-2b2_Homo_sapiens_RNA-Seq_2.fastq.gz
Mishra	Mishra_IC_223_REP1	IC	CTRL	Neuron	Mishra_IC_223	223_FRDA_edited	GM16223_edited	SRR26318730_GSM7831791_2wk_iPSC_derived_neuron_patient_line_223_FRDA_edited_replicate_1_batch_1_2wk-223_edited-1_Homo_sapiens_RNA-Seq_1.fastq.gz	SRR26318730_GSM7831791_2wk_iPSC_derived_neuron_patient_line_223_FRDA_edited_replicate_1_batch_1_2wk-223_edited-1_Homo_sapiens_RNA-Seq_2.fastq.gz
Mishra	Mishra_IC_223_REP2	IC	CTRL	Neuron	Mishra_IC_223	223_FRDA_edited	GM16223_edited	SRR26318729_GSM7831792_2wk_iPSC_derived_neuron_patient_line_223_FRDA_edited_replicate_2_batch_1_2wk-223_edited-2_Homo_sapiens_RNA-Seq_1.fastq.gz	SRR26318729_GSM7831792_2wk_iPSC_derived_neuron_patient_line_223_FRDA_edited_replicate_2_batch_1_2wk-223_edited-2_Homo_sapiens_RNA-Seq_2.fastq.gz
Mishra	Mishra_IC_223_REP3	IC	CTRL	Neuron	Mishra_IC_223	223_FRDA_edited	GM16223_edited	SRR26318746_GSM7831775_2wk_iPSC_derived_neuron_patient_line_223_FRDA_edited_replicate_1_batch_2_2wk-223_edited-1b2_Homo_sapiens_RNA-Seq_1.fastq.gz	SRR26318746_GSM7831775_2wk_iPSC_derived_neuron_patient_line_223_FRDA_edited_replicate_1_batch_2_2wk-223_edited-1b2_Homo_sapiens_RNA-Seq_2.fastq.gz
Mishra	Mishra_IC_223_REP4	IC	CTRL	Neuron	Mishra_IC_223	223_FRDA_edited	GM16223_edited	SRR26318745_GSM7831776_2wk_iPSC_derived_neuron_patient_line_223_FRDA_edited_replicate_2_batch_2_2wk-223_edited-2b2_Homo_sapiens_RNA-Seq_1.fastq.gz	SRR26318745_GSM7831776_2wk_iPSC_derived_neuron_patient_line_223_FRDA_edited_replicate_2_batch_2_2wk-223_edited-2b2_Homo_sapiens_RNA-Seq_2.fastq.gz
Mishra	Mishra_IC_850_REP1	IC	CTRL	Neuron	Mishra_IC_850	850_FRDA_edited	GM15850_edited	SRR26318742_GSM7831779_2wk_iPSC_derived_neuron_patient_line_850_FRDA_edited_replicate_1_batch_2_2wk-850-_Edt-1b2_Homo_sapiens_RNA-Seq_1.fastq.gz	SRR26318742_GSM7831779_2wk_iPSC_derived_neuron_patient_line_850_FRDA_edited_replicate_1_batch_2_2wk-850-_Edt-1b2_Homo_sapiens_RNA-Seq_2.fastq.gz
Mishra	Mishra_IC_850_REP2	IC	CTRL	Neuron	Mishra_IC_850	850_FRDA_edited	GM15850_edited	SRR26318741_GSM7831780_2wk_iPSC_derived_neuron_patient_line_850_FRDA_edited_replicate_2_batch_2_2wk-850-_Edt-2b2_Homo_sapiens_RNA-Seq_1.fastq.gz	SRR26318741_GSM7831780_2wk_iPSC_derived_neuron_patient_line_850_FRDA_edited_replicate_2_batch_2_2wk-850-_Edt-2b2_Homo_sapiens_RNA-Seq_2.fastq.gz
Mishra	Mishra_IC_E35_REP1	IC	CTRL	Neuron	Mishra_IC_E35	E35_FRDA_edited	E35	SRR26318726_GSM7831795_2wk_iPSC_derived_neuron_patient_line_E35_FRDA_edited_replicate_1_batch_1_2wk-_E35-1_Homo_sapiens_RNA-Seq_1.fastq.gz	SRR26318726_GSM7831795_2wk_iPSC_derived_neuron_patient_line_E35_FRDA_edited_replicate_1_batch_1_2wk-_E35-1_Homo_sapiens_RNA-Seq_2.fastq.gz
Mishra	Mishra_IC_E35_REP2	IC	CTRL	Neuron	Mishra_IC_E35	E35_FRDA_edited	E35	SRR26318725_GSM7831796_2wk_iPSC_derived_neuron_patient_line_E35_FRDA_edited_replicate_2_batch_1_2wk-_E35-2_Homo_sapiens_RNA-Seq_1.fastq.gz	SRR26318725_GSM7831796_2wk_iPSC_derived_neuron_patient_line_E35_FRDA_edited_replicate_2_batch_1_2wk-_E35-2_Homo_sapiens_RNA-Seq_2.fastq.gz
Mishra	Mishra_IC_E35_REP3	IC	CTRL	Neuron	Mishra_IC_E35	E35_FRDA_edited	E35	SRR26318736_GSM7831784_2wk_iPSC_derived_neuron_patient_line_E35_FRDA_edited_replicate_2_batch_2_2wk-_E35-2b2_Homo_sapiens_RNA-Seq_1.fastq.gz	SRR26318736_GSM7831784_2wk_iPSC_derived_neuron_patient_line_E35_FRDA_edited_replicate_2_batch_2_2wk-_E35-2b2_Homo_sapiens_RNA-Seq_2.fastq.gz
Mishra	Mishra_IC_E35_REP4	IC	CTRL	Neuron	Mishra_IC_E35	E35_FRDA_edited	E35	SRR26318738_GSM7831783_2wk_iPSC_derived_neuron_patient_line_E35_FRDA_edited_replicate_1_batch_2_2wk-_E35-1b2_Homo_sapiens_RNA-Seq_1.fastq.gz	SRR26318738_GSM7831783_2wk_iPSC_derived_neuron_patient_line_E35_FRDA_edited_replicate_1_batch_2_2wk-_E35-1b2_Homo_sapiens_RNA-Seq_2.fastq.gz
Mishra	Mishra_IC_FF2_REP1	IC	CTRL	Neuron	Mishra_IC_FF2	FF2_FRDA_edited	GM23913_edited	SRR26318721_GSM7831799_2wk_iPSC_derived_neuron_patient_line_FF2_FRDA_edited_replicate_1_batch_2-wk-FF2-edited_-1_Homo_sapiens_RNA-Seq_1.fastq.gz	SRR26318721_GSM7831799_2wk_iPSC_derived_neuron_patient_line_FF2_FRDA_edited_replicate_1_batch_2-wk-FF2-edited_-1_Homo_sapiens_RNA-Seq_2.fastq.gz
Mishra	Mishra_IC_FF2_REP2	IC	CTRL	Neuron	Mishra_IC_FF2	FF2_FRDA_edited	GM23913_edited	SRR26318724_GSM7831800_2wk_iPSC_derived_neuron_patient_line_FF2_FRDA_edited_replicate_2_batch_1_2-wk-FF2-edited_-2_Homo_sapiens_RNA-Seq_1.fastq.gz	SRR26318724_GSM7831800_2wk_iPSC_derived_neuron_patient_line_FF2_FRDA_edited_replicate_2_batch_1_2-wk-FF2-edited_-2_Homo_sapiens_RNA-Seq_2.fastq.gz
Mishra	Mishra_IC_FF2_REP3	IC	CTRL	Neuron	Mishra_IC_FF2	FF2_FRDA_edited	GM23913_edited	SRR26318733_GSM7831788_2wk_iPSC_derived_neuron_patient_line_FF2_FRDA_edited_replicate_2_batch_2_2-wk-FF2-edited_-2b2_Homo_sapiens_RNA-Seq_1.fastq.gz	SRR26318733_GSM7831788_2wk_iPSC_derived_neuron_patient_line_FF2_FRDA_edited_replicate_2_batch_2_2-wk-FF2-edited_-2b2_Homo_sapiens_RNA-Seq_2.fastq.gz
Mishra	Mishra_IC_FF2_REP4	IC	CTRL	Neuron	Mishra_IC_FF2	FF2_FRDA_edited	GM23913_edited	SRR26318737_GSM7831787_2wk_iPSC_derived_neuron_patient_line_FF2_FRDA_edited_replicate_1_batch_2_2-wk-FF2-edited_-1b2_Homo_sapiens_RNA-Seq_1.fastq.gz	SRR26318737_GSM7831787_2wk_iPSC_derived_neuron_patient_line_FF2_FRDA_edited_replicate_1_batch_2_2-wk-FF2-edited_-1b2_Homo_sapiens_RNA-Seq_2.fastq.gz
Vilema	Vilema_FRDA_REP1	FRDA	FRDA	Fibro	Vilema_FRDA	GM78unt1	GM04078	SRR11068300_1.fastq.gz	SRR11068300_2.fastq.gz	SRR11068299_1.fastq.gz	SRR11068299_2.fastq.gz
Vilema	Vilema_FRDA_REP2	FRDA	FRDA	Fibro	Vilema_FRDA	GM78unt2	GM04078	SRR11068301_1.fastq.gz	SRR11068301_2.fastq.gz	SRR11068302_1.fastq.gz	SRR11068302_2.fastq.gz
Vilema	Vilema_FRDA_REP3	FRDA	FRDA	Fibro	Vilema_FRDA	GM78unt3	GM04078	SRR11068303_1.fastq.gz	SRR11068303_2.fastq.gz	SRR11068304_1.fastq.gz	SRR11068304_2.fastq.gz
Vilema	Vilema_CTRL_REP1	CTRL	CTRL	Fibro	Vilema_CTRL	GM40unt1	GM03440	SRR11068317_1.fastq.gz	SRR11068317_2.fastq.gz	SRR11068318_1.fastq.gz	SRR11068318_2.fastq.gz
Vilema	Vilema_CTRL_REP2	CTRL	CTRL	Fibro	Vilema_CTRL	GM40unt2	GM03440	SRR11068319_1.fastq.gz	SRR11068319_2.fastq.gz	SRR11068320_1.fastq.gz	SRR11068320_2.fastq.gz
Vilema	Vilema_CTRL_REP3	CTRL	CTRL	Fibro	Vilema_CTRL	GM40unt3	GM03440	SRR11068321_1.fastq.gz	SRR11068321_2.fastq.gz	SRR11068322_1.fastq.gz	SRR11068322_2.fastq.gz
Lai	Lai_IC_PNS_REP1	IC	CTRL	SN	Lai_IC_PNS	ES1	E35	SRR8038365
Lai	Lai_FRDA_PNS_REP1	FRDA	FRDA	SN	Lai_FRDA_PNS	ES10	3816	SRR8038378
Lai	Lai_FRDA_PNS_REP2	FRDA	FRDA	SN	Lai_FRDA_PNS	ES11	3816	SRR8038384
Lai	Lai_FRDA_PNS_REP3	FRDA	FRDA	SN	Lai_FRDA_PNS	ES12	3816	SRR8038381
Lai	Lai_IC_iPSC_REP1	IC	CTRL	iPSC	Lai_IC_iPSC	ES13	E35	SRR8038386
Lai	Lai_IC_iPSC_REP2	IC	CTRL	iPSC	Lai_IC_iPSC	ES14	E35	SRR8038385
Lai	Lai_IC_iPSC_REP3	IC	CTRL	iPSC	Lai_IC_iPSC	ES15	E35	SRR8038383
Lai	Lai_FRDA_iPSC_REP1	FRDA	FRDA	iPSC	Lai_FRDA_iPSC	ES16	3816	SRR8038374
Lai	Lai_FRDA_iPSC_REP2	FRDA	FRDA	iPSC	Lai_FRDA_iPSC	ES17	3816	SRR8038380
Lai	Lai_FRDA_iPSC_REP3	FRDA	FRDA	iPSC	Lai_FRDA_iPSC	ES18	3816	SRR8038379
Lai	Lai_IC_PNS_REP2	IC	CTRL	SN	Lai_IC_PNS	ES2	E35	SRR8038397
Lai	Lai_IC_PNS_REP3	IC	CTRL	SN	Lai_IC_PNS	ES3	E35	SRR8038398
Lai	Lai_IC_PNS_REP4	IC	CTRL	SN	Lai_IC_PNS	ES7	E35	SRR8038399
Lai	Lai_IC_PNS_REP5	IC	CTRL	SN	Lai_IC_PNS	ES8	E35	SRR8038400
Lai	Lai_IC_PNS_REP6	IC	CTRL	SN	Lai_IC_PNS	ES9	E35	SRR8038377
Lai	Lai_FRDA_CNS_REP1	FRDA	FRDA	CNS	Lai_FRDA_CNS	R154_F1	3816	SRR8038396
Lai	Lai_IC_CNS_REP1	IC	CTRL	CNS	Lai_IC_CNS	R154_F10	E35	SRR8038401
Lai	Lai_IC_CNS_REP2	IC	CTRL	CNS	Lai_IC_CNS	R154_F11	E35	SRR8038382
Lai	Lai_IC_CNS_REP3	IC	CTRL	CNS	Lai_IC_CNS	R154_F12	E35	SRR8038362
Lai	Lai_FRDA_CNS_REP2	FRDA	FRDA	CNS	Lai_FRDA_CNS	R154_F2	3816	SRR8038395
Lai	Lai_FRDA_CNS_REP3	FRDA	FRDA	CNS	Lai_FRDA_CNS	R154_F3	3816	SRR8038394
Indelicato	Indelicato_FRDA_REP1	FRDA	FRDA	SM	Indelicato_FRDA	FRDA1	FRDA1	SRR23700566
Indelicato	Indelicato_FRDA_REP2	FRDA	FRDA	SM	Indelicato_FRDA	FRDA2	FRDA2	SRR23700565
Indelicato	Indelicato_FRDA_REP3	FRDA	FRDA	SM	Indelicato_FRDA	FRDA3	FRDA3	SRR23700564
Indelicato	Indelicato_FRDA_REP4	FRDA	FRDA	SM	Indelicato_FRDA	FRDA4	FRDA4	SRR23700563
Indelicato	Indelicato_FRDA_REP5	FRDA	FRDA	SM	Indelicato_FRDA	FRDA5	FRDA5	SRR23700562
Indelicato	Indelicato_FRDA_REP6	FRDA	FRDA	SM	Indelicato_FRDA	FRDA6	FRDA6	SRR23700561
Indelicato	Indelicato_FRDA_REP7	FRDA	FRDA	SM	Indelicato_FRDA	FRDA7	FRDA7	SRR23700560
Indelicato	Indelicato_CTRL_REP1	CTRL	CTRL	SM	Indelicato_CTRL	CTRL1	CTRL1	SRR23700573
Indelicato	Indelicato_CTRL_REP2	CTRL	CTRL	SM	Indelicato_CTRL	CTRL2	CTRL2	SRR23700572
Indelicato	Indelicato_CTRL_REP3	CTRL	CTRL	SM	Indelicato_CTRL	CTRL3	CTRL3	SRR23700571
Indelicato	Indelicato_CTRL_REP4	CTRL	CTRL	SM	Indelicato_CTRL	CTRL4	CTRL4	SRR23700570
Indelicato	Indelicato_CTRL_REP5	CTRL	CTRL	SM	Indelicato_CTRL	CTRL5	CTRL5	SRR23700569
Indelicato	Indelicato_CTRL_REP6	CTRL	CTRL	SM	Indelicato_CTRL	CTRL6	CTRL6	SRR23700568	SRR23700567			Assuming two sequencing runs for this sample. Pooled together in nf-core pipeline
Cotticelli	Cotticelli_FXNKD_REP1	FXN_Knockdown	FRDA	CM	Cotticelli_FXNKD	SV20	PENN123i-SV20	ERR7994127
Cotticelli	Cotticelli_FXNScrambled_REP1	FXN_Scrambled	CTRL	CM	Cotticelli_FXNScrambled	SV20	PENN123i-SV20	ERR7994128
Cotticelli	Cotticelli_FXNKD_REP2	FXN_Knockdown	FRDA	CM	Cotticelli_FXNKD	GM21808	IPSc 28808	ERR7994129
Cotticelli	Cotticelli_FXNScrambled_REP2	FXN_Scrambled	CTRL	CM	Cotticelli_FXNScrambled	GM21808	IPSc 28808	ERR7994130
Cotticelli	Cotticelli_FXNKD_REP3	FXN_Knockdown	FRDA	CM	Cotticelli_FXNKD	GM08399	IPSc 8399	ERR7994131
Cotticelli	Cotticelli_FXNScrambled_REP3	FXN_Scrambled	CTRL	CM	Cotticelli_FXNScrambled	GM08399	IPSc 8399	ERR7994132
Cotticelli	Cotticelli_FXNKD_REP4	FXN_Knockdown	FRDA	CM	Cotticelli_FXNKD	GM00942	IPSc 942	ERR7994133
Cotticelli	Cotticelli_FXNScrambled_REP4	FXN_Scrambled	CTRL	CM	Cotticelli_FXNScrambled	GM00942	IPSc 942	ERR7994134
Wang	Wang_CTRL_UTC_rep3	CTRL_UTC	CTRL	Fibro	Wang_CTRL_UTC		Primary dermal fibroblast (HDFa)	SRR19544763.fastq.gz
Wang	Wang_FRDA_UTC_rep2	FRDA_UTC	FRDA	Fibro	Wang_FRDA_UTC		GM03816	SRR19544771.fastq.gz
Wang	Wang_CTRL_UTC_rep1	CTRL_UTC	CTRL	Fibro	Wang_CTRL_UTC		Primary dermal fibroblast (HDFa)	SRR19544777.fastq.gz
Wang	Wang_FRDA_UTC_rep3	FRDA_UTC	FRDA	Fibro	Wang_FRDA_UTC		GM03816	SRR19544764.fastq.gz
Wang	Wang_FRDA_UTC_rep1	FRDA_UTC	FRDA	Fibro	Wang_FRDA_UTC		GM03816	SRR19544778.fastq.gz
Wang	Wang_CTRL_UTC_rep2	CTRL_UTC	CTRL	Fibro	Wang_CTRL_UTC		Primary dermal fibroblast (HDFa)	SRR19544770.fastq.gz
